# Temporal foundation model unveils ancient Hepatitis B virus evolution

**DOI:** 10.1101/2025.07.09.663843

**Authors:** Ji Qi, Bing Sun, Yonghao Liu, Xiaoming Xiao, Mi Zhou, Alexander Herbig, Chen Yang, Xiaosong Han, Yinqiu Cui, Renchu Guan

## Abstract

Since ancient hepatitis B virus (HBV) sequencing data are scarce and incomplete, the evolutionary dynamics of HBV have long remained enigmatic. This data gap hinders a comprehensive understanding of HBV genetic variations, evolutionary trajectories, and host interactions in different historical periods, preventing insight into its long-standing co-evolutionary relationship with humans. In this study, we developed a sequence-based generative foundational model, ViraChron (Viral Chronology Foundation Model), that integrates multi-scale temporal information to compensate for the lack of ancient HBV data. We confirmed the robustness of our model through sequence identity, phylogenetic, and recombination analyses. ViraChron enabled the identification of fixed mutations specific to HBV genotype A, demonstrating that HBV acquires survival advantages through mutations that are ultimately fixed by natural selection. Our model outperforms the original baseline in terms of sequence completion, achieving significantly higher accuracy. The model significantly reduced data acquisition time from 80 hours to 5.4 minutes per HBV genome, providing reliable, high-quality data for 7 new HBV genomes from specific archeological sites. ViraChron overcomes previous limitations, obtaining high-quality genomic data from samples over ten thousand years old, thereby facilitating a systematic understanding of viral evolution and its biological characteristics.
