## Supplementary material for "Temporal foundation model unveils ancient Hepatitis B virus evolution": RF distance table

### Sheet: Sheet1
	Control1	Control2	Control3	Test1	Test2	Test3	Test4	Test5	Test6	Test7	Test8	Test9
Weighted Robinson-Foulds distance	0.10917	0.105263	0.105727	0.149123	0.132443	0.146846	0.130401	0.134975	0.135395	0.134593	0.144596	0.15389
The control group results were obtained by constructing three parallel phylogenetic trees using the same original dataset and parameters.
The test group results were generated by pairwise comparisons between the three phylogenetic trees from the control group and another three trees built using the completion data.
The tree construction parameters for the completion data were identical to those used in the control group.
