## Supplementary material for "Temporal foundation model unveils ancient Hepatitis B virus evolution": recombination_info-FINAL.xlsx

### Sheet: recomb. info of raw data
Event#	Sequence	Designation	ConsensusConsensus	Parsimony O	Conflict	SubPhPr	TreeSubDist	OuCheck	TreeSubPhPr	TreePhPr	PhPr	TrpScore	dMax(VisRD)	DistRank	O:E	SubDist	Parsimony I	SetDistT	SetDistP	O:E Dist
2	AB073835|Vietnam|B4|0	Recombinant	18.1751	20	5	10	5	10	4	14	8	8	8.03536	0	4	2	20	2.5	0	15
2	AB073858|Japan|B1|0	MajorParent	9.65113	0	10	0	10	0	8	18	0	4	6.17601	1.84426	0	0	10	5	5	20
2	KP017270|C2|0	MinorParent	2.1738	10	0	5	0	0	0	0	4	0	5.78863	0	2	1	0	0	0	0
3	M54923|B3|0	Recombinant	23.1918	20	10	10	10	10	8	18	8	8	7.62695	0	4	2	20	2.5	0	20
3	91KLH18|China|2782	MajorParent	3.73953	0	10	5	0	0	0	0	4	4	6.20278	0	0	0	0	5	5	0
3	YLM10|China|1100	MinorParent	3.06871	10	0	0	5	0	4	14	0	0	6.17027	0	2	1	10	0	0	15
4	X75664|Senegal|E|0	Recombinant	16.555	20	10	10	5	5	4	14	8	4	8.53304	0	0	2	20	2.5	0	20
4	RISE254|Hungary|3942	MajorParent	12.1764	10	10	5	10	5	8	18	4	8	5.59021	6.47773	4	1	10	5	5	15
4	OAI017|Great_Britain|1450	MinorParent	1.26865	0	0	0	0	5	0	0	0	0	5.87675	0	2	0	0	0	0	0
5	EU835241|India|I2|0	Recombinant	18.966	20	10	10	10	0	8	18	8	4	8.48833	0.404858	2	1	20	2.5	0	15
5	FJ692556|Nigeria|A3|0	MajorParent	4.317	0	5	0	5	10	0	0	0	8	5.97605	1.82186	0	2	0	5	5	0
5	AB644287|C16|0	MinorParent	6.71696	10	0	5	0	0	4	14	4	0	5.53562	0	4	0	10	0	0	20
6	AF498266|Eastern_Africa|cpz|0	Recombinant	19.6135	20	10	10	10	0	8	18	8	4	8.42112	0.403226	2	2	20	5	5	20
6	AY330911|Cameroon|cpz|0	MajorParent	4.58898	0	0	5	5	10	4	14	4	8	5.40226	0	0	0	0	0	0	0
6	KP017270|C2|0	MinorParent	5.79757	10	5	0	0	0	0	0	0	0	6.17662	1.81452	4	1	10	2.5	5	15

### Sheet: recomb. info of complete data
Event#	Sequence	Designation	ConsensusConsensus	Parsimony O	Conflict	SubPhPr	TreeSubDist	OuCheck	TreeSubPhPr	TreePhPr	PhPr	TrpScore	dMax(VisRD)	DistRank	O:E	SubDist	Parsimony I	SetDistT	SetDistP	O:E Dist
1	X75664|Senegal|E|0	Recombinant	15.5332	0	5	10	10	5	8	18	8	4	8.04018	0	0	1	0	2.5	0	15
1	ELT006|Spain|5800	MajorParent	11.0741	20	10	5	0	5	0	0	4	8	6.48236	9.65217	4	2	20	5	5	20
1	OAI017|Great_Britain|D4|1450	MinorParent	3.39267	10	0	0	5	5	4	14	0	0	5.47746	0	2	0	10	0	0	0
2	STR144|Belgium|D4|406	Recombinant	12.8236	20	10	5	5	5	4	14	4	4	6.34418	7.37069	0	2	20	5	5	20
2	KBD002|Russian_Federation|A2|4034	MajorParent	4.79369	0	0	0	10	5	0	0	0	8	5.74375	0	4	0	0	0	0	15
2	MK5004|Russian_Federation|5166	MinorParent	12.3827	0	5	10	0	5	8	18	8	0	7.91207	0	0	1	0	2.5	0	0
3	AB073835|Vietnam|B4|0	Recombinant	14.9741	20	5	10	0	10	0	0	8	4	8.4911	0	2	2	20	0	0	15
3	AB073858|Japan|B1|0	MajorParent	9.40485	0	10	5	5	0	8	18	4	8	5.89171	0.829876	0	0	0	5	5	20
3	KP017270|C2|0	MinorParent	5.62109	20	0	0	10	0	4	14	0	0	5.61719	0	4	1	0	2.5	0	0
4	AB033555|Indonesia|B3|0	Recombinant	17.6832	20	10	10	5	10	4	14	8	4	7.14255	0.245902	4	2	20	2.5	0	15
4	FLTM48|China|B5|2130	MajorParent	9.2391	0	5	5	10	0	8	18	4	8	6.15732	0	0	0	0	5	5	20
4	KP017270|C2|0	MinorParent	3.07773	10	0	0	0	0	0	0	0	0	6.70014	0	2	1	10	0	0	0
5	EU835241|India|I2|0	Recombinant	17.3853	20	10	10	10	5	4	14	8	4	8.063	0.699588	2	1	20	2.5	0	15
5	FJ692556|Nigeria|A3|0	MajorParent	4.11392	0	5	0	5	5	0	0	0	8	6.07061	1.893	0	2	0	5	5	0
5	AB644287|C16|0	MinorParent	8.50081	10	0	5	0	5	8	18	4	0	5.86638	0	4	0	10	0	0	20
6	AF498266|Eastern_Africa|cpz|0	Recombinant	18.5525	20	10	10	0	0	0	0	8	4	7.72901	0.365854	2	2	20	5	5	20
6	AY330911|Cameroon|cpz|0	MajorParent	3.45311	0	0	5	0	10	0	0	4	8	5.68246	0	0	0	0	0	0	0
6	KP017270|C2|0	MinorParent	7.99441	10	5	0	0	0	0	0	0	0	6.58853	1.82927	4	1	10	2.5	5	15
7	DA51|Kyrgyzstan|D7|2230	Recombinant	18.9536	20	10	10	5	10	4	14	8	0	7.94839	0	4	1	20	0	0	15
7	KBD002|Russian_Federation|A2|4034	MajorParent	4.94214	10	0	0	0	0	8	18	0	4	5.7495	3.82114	0	2	10	5	5	20
7	UZZ075|Italy_Sicily|7224	MinorParent	6.10429	0	10	5	10	0	0	0	4	8	6.30211	0	2	0	0	2.5	0	0
9	AB064312|USA|G|0	Recombinant	25.0704	20	10	0	10	10	8	18	0	8	5.89678	0.972763	4	2	20	5	5	20
9	AB188243|Russian_Federation|D3|0	MajorParent	4.64708	10	0	5	0	0	0	0	4	4	6.17761	0	0	0	0	2.5	0	0
9	AB644287|C16|0	MinorParent	0.282486	0	0	10	5	0	4	14	8	0	7.92561	0	2	1	20	0	0	15
19	AB644287|C16|0	Recombinant	14.4348	20	1	5	5	0	4	14	4	8	7.45717	0	0	2	20	2.5	5	15
19	FJ904399|Tunisia|D1|0	MajorParent	4.4191	0	1	0	0	10	0	0	0	4	6.29582	3.77593	4	0	0	0	0	20
19	AF223962|Argentina|F4|0	MinorParent	11.1461	10	1	10	10	0	8	18	8	0	6.24701	0	2	1	10	5	5	0
